# K-mer analysis of long-read alignment pileups for structural variant genotyping

**DOI:** 10.1101/2024.10.22.619642

**Authors:** Adam C. English, Fabio Cunial, Ginger A. Metcalf, Richard A. Gibbs, Fritz J. Sedlazeck

## Abstract

Accurately genotyping structural variant (SV) alleles is crucial to genomics research. We present a novel method (kanpig) for genotyping SVs that leverages variant graphs and k-mer vectors to rapidly generate accurate SV genotypes. We benchmark kanpig against the latest SV benchmarks and show single-sample genotyping concordance of 82.1%, which is higher than existing genotypers averaging 66.3%. We explore kanpig’s applicability to multi-sample projects by benchmarking project-level VCFs containing 47 genetically diverse samples and find kanpig accurately genotypes complex loci (e.g. SVs neighboring other SVs), achieving much higher genotyping concordance than other tools. Kanpig requires only 43 seconds to process a single sample’s 20x long-reads and can be run on PacBio or ONT long-reads.
