## Supplementary Tables for "K-mer analysis of long-read alignment pileups for structural variant genotyping"

### Sheet: Table TM Summary
Program	GT Concordance	TP-base	TP-comp	FP	FN	precision	recall	f1
kanpig	0.866194	22671.3	21640.2	597.851	1129.34	0.973004	0.952527	0.962648
svjedi	0.428069	25153.1	25316.6	19514.6	326.979	0.5641	0.987122	0.717764
cutesv	0.127859	22927.8	22981.4	104495	1051.47	0.180129	0.956104	0.303015
sniffles	0.122663	24885.7	24985.7	121394	762.553	0.170554	0.970223	0.290001

### Sheet: Table Comp Performance
	Wall Time	RSS (Mb)		seconds per run	/usr/bin/time Maximum resident set size (kbytes):	samtools coverage meandepth	seqkit stats
16-core whole genome	(1 run)			(1 run)	(1 run)	20	19.5553
pbmm2	02:12:56	28075.2		7976	28075228
sniffles	0:00:56	1303.81		56	1303808
cutesv	0:01:03	1235.02		63	1235020
jedi	2:17:01	23110.9		8221	23110920			1m35s
minigraph	02:15:26	22040		8126	22040000
kanpig	0:00:43	1703.02		43	1703016
16-core whole genome	(total of 5 runs)			(avg of 5 runs)	(max of 5 runs)
pbmm2
sniffles	0:04:42			56.4	1308424
cutesv	00:05:19			63.8	1279500
jedi
minigraph
kanpig	00:03:36			43.2	1719948
single-core chr1	(total of 5 runs)			(avg of 5 runs)	(max of 5 runs)	12.6527	12.7168
pbmm2	20:15:10	3185.49		14582	3185488
sniffles	0:05:50	209.36		70	209360
cutesv	0:02:40	813.96		32	813960
jedi	23:01:17	4400.75		16575.4	4400748
minigraph				16568	4197000
kanpig	00:01:33	17.648		18.6	17648

### Sheet: Supplementary Table 1 TS
Genotype Concordance Stratifications: Mean and Standard Deviation of Genotype Concordance of Assembly SVs (50bp - 10kbp). A total of 47 samples were analyzed independently. The aggregated SVTYPE rows are have a value of "TOT" and the aggregated TR rows have a value of 'all'.
Program	Coverage	SV Type	TR	mean	std
kanpig	32x	TOT	all	0.820581	0.00580638
kanpig	32x	TOT	outside	0.889656	0.00529822
kanpig	32x	TOT	within	0.817111	0.00670215
kanpig	32x	DEL	all	0.864981	0.00437849
kanpig	32x	DEL	outside	0.959294	0.00689249
kanpig	32x	DEL	within	0.852639	0.0058427
kanpig	32x	INS	all	0.795035	0.00754798
kanpig	32x	INS	outside	0.861567	0.00683697
kanpig	32x	INS	within	0.797855	0.00936243
kanpig	16x	TOT	all	0.808988	0.0077002
kanpig	16x	TOT	outside	0.879918	0.00750719
kanpig	16x	TOT	within	0.804835	0.00841112
kanpig	16x	DEL	all	0.852756	0.00743065
kanpig	16x	DEL	outside	0.947718	0.00876989
kanpig	16x	DEL	within	0.840657	0.00822292
kanpig	16x	INS	all	0.78372	0.0087468
kanpig	16x	INS	outside	0.852604	0.00887017
kanpig	16x	INS	within	0.785334	0.0102309
kanpig	8x	TOT	all	0.777937	0.011881
kanpig	8x	TOT	outside	0.852037	0.00943848
kanpig	8x	TOT	within	0.771665	0.013873
kanpig	8x	DEL	all	0.825684	0.0104504
kanpig	8x	DEL	outside	0.924796	0.0102602
kanpig	8x	DEL	within	0.812091	0.0123361
kanpig	8x	INS	all	0.750255	0.0131407
kanpig	8x	INS	outside	0.822665	0.0105923
kanpig	8x	INS	within	0.749543	0.0155955
svjedi	32x	TOT	all	0.74211	0.00468102
svjedi	32x	TOT	outside	0.785978	0.00794807
svjedi	32x	TOT	within	0.724353	0.00520539
svjedi	32x	DEL	all	0.881708	0.00521532
svjedi	32x	DEL	outside	0.974735	0.00539559
svjedi	32x	DEL	within	0.856055	0.00825605
svjedi	32x	INS	all	0.661002	0.00622005
svjedi	32x	INS	outside	0.709733	0.0107512
svjedi	32x	INS	within	0.651962	0.00650484
svjedi	16x	TOT	all	0.741146	0.00446394
svjedi	16x	TOT	outside	0.785689	0.00819592
svjedi	16x	TOT	within	0.723253	0.0048771
svjedi	16x	DEL	all	0.880546	0.00521114
svjedi	16x	DEL	outside	0.974733	0.00491101
svjedi	16x	DEL	within	0.854623	0.00790504
svjedi	16x	INS	all	0.659783	0.00598491
svjedi	16x	INS	outside	0.709363	0.0111446
svjedi	16x	INS	within	0.650639	0.00603679
svjedi	8x	TOT	all	0.727154	0.00701111
svjedi	8x	TOT	outside	0.779979	0.00823111
svjedi	8x	TOT	within	0.706993	0.00824852
svjedi	8x	DEL	all	0.865631	0.00782229
svjedi	8x	DEL	outside	0.965978	0.0075148
svjedi	8x	DEL	within	0.83753	0.0101029
svjedi	8x	INS	all	0.645641	0.00749583
svjedi	8x	INS	outside	0.704537	0.0108389
svjedi	8x	INS	within	0.634136	0.00857477
sniffles	32x	TOT	all	0.670559	0.00426584
sniffles	32x	TOT	outside	0.743911	0.0086106
sniffles	32x	TOT	within	0.642624	0.00479818
sniffles	32x	DEL	all	0.817902	0.00586933
sniffles	32x	DEL	outside	0.962414	0.00625582
sniffles	32x	DEL	within	0.776911	0.00982621
sniffles	32x	INS	all	0.585739	0.00524855
sniffles	32x	INS	outside	0.655733	0.0116386
sniffles	32x	INS	within	0.569725	0.00500796
sniffles	16x	TOT	all	0.667226	0.00491388
sniffles	16x	TOT	outside	0.735167	0.0097058
sniffles	16x	TOT	within	0.640282	0.00545997
sniffles	16x	DEL	all	0.809414	0.00635106
sniffles	16x	DEL	outside	0.953104	0.00865099
sniffles	16x	DEL	within	0.768743	0.00864476
sniffles	16x	INS	all	0.585118	0.00579173
sniffles	16x	INS	outside	0.647338	0.0123396
sniffles	16x	INS	within	0.570245	0.00582174
sniffles	8x	TOT	all	0.640426	0.0080688
sniffles	8x	TOT	outside	0.701333	0.0127019
sniffles	8x	TOT	within	0.615385	0.00802985
sniffles	8x	DEL	all	0.771115	0.0116578
sniffles	8x	DEL	outside	0.9116	0.0143823
sniffles	8x	DEL	within	0.731958	0.0133568
sniffles	8x	INS	all	0.564731	0.00723326
sniffles	8x	INS	outside	0.61655	0.0146684
sniffles	8x	INS	within	0.551624	0.00689618
cutesv	32x	TOT	all	0.638254	0.00577055
cutesv	32x	TOT	outside	0.769487	0.00729849
cutesv	32x	TOT	within	0.60077	0.00687954
cutesv	32x	DEL	all	0.768266	0.0050223
cutesv	32x	DEL	outside	0.943885	0.00990139
cutesv	32x	DEL	within	0.720936	0.00722752
cutesv	32x	INS	all	0.562982	0.00750551
cutesv	32x	INS	outside	0.699071	0.00926584
cutesv	32x	INS	within	0.534923	0.00901014
cutesv	16x	TOT	all	0.615957	0.00920795
cutesv	16x	TOT	outside	0.746231	0.0111994
cutesv	16x	TOT	within	0.578282	0.00958102
cutesv	16x	DEL	all	0.74635	0.00910382
cutesv	16x	DEL	outside	0.922133	0.0129057
cutesv	16x	DEL	within	0.699734	0.00997625
cutesv	16x	INS	all	0.540273	0.0099935
cutesv	16x	INS	outside	0.675322	0.0124146
cutesv	16x	INS	within	0.511501	0.0106356
cutesv	8x	TOT	all	0.562273	0.0133882
cutesv	8x	TOT	outside	0.691274	0.0150896
cutesv	8x	TOT	within	0.522664	0.014421
cutesv	8x	DEL	all	0.695008	0.012865
cutesv	8x	DEL	outside	0.869174	0.0168347
cutesv	8x	DEL	within	0.647702	0.0139938
cutesv	8x	INS	all	0.485231	0.0140423
cutesv	8x	INS	outside	0.619574	0.0164786
cutesv	8x	INS	within	0.453916	0.0153527

### Sheet: Supplementary Table 2 DS
Discovery VCF Genotype Concordance Stratifications: Mean and Standard Deviation of Genotype Concordance of Sniffles Discovered SVs (50bp - 10kbp). A total of 47 samples were analyzed. The aggregated SVTYPE rows are have a value of "TOT" and the aggregated TR rows have a value of 'all'. Sniffles-discovery is the original discovered variants' genotypes whereas sniffles is the force-calling result.
Program	Coverage	SV Type	TR	mean	std
kanpig	32x	TOT	all	0.85074	0.00375317
kanpig	32x	TOT	outside	0.859455	0.00516537
kanpig	32x	TOT	within	0.846356	0.00506985
kanpig	32x	DEL	all	0.920433	0.00395047
kanpig	32x	DEL	outside	0.960114	0.00514283
kanpig	32x	DEL	within	0.906323	0.0049543
kanpig	32x	INS	all	0.801585	0.00418681
kanpig	32x	INS	outside	0.811612	0.00739533
kanpig	32x	INS	within	0.806307	0.00589941
kanpig	16x	TOT	all	0.840585	0.00500209
kanpig	16x	TOT	outside	0.84935	0.00593784
kanpig	16x	TOT	within	0.836237	0.00598286
kanpig	16x	DEL	all	0.909011	0.00493308
kanpig	16x	DEL	outside	0.948475	0.00705537
kanpig	16x	DEL	within	0.895645	0.00511136
kanpig	16x	INS	all	0.792136	0.00543685
kanpig	16x	INS	outside	0.802224	0.00754718
kanpig	16x	INS	within	0.796393	0.00730772
kanpig	8x	TOT	all	0.823571	0.00590631
kanpig	8x	TOT	outside	0.834692	0.00628749
kanpig	8x	TOT	within	0.817805	0.0075827
kanpig	8x	DEL	all	0.892934	0.00580027
kanpig	8x	DEL	outside	0.933825	0.00694055
kanpig	8x	DEL	within	0.878591	0.00656292
kanpig	8x	INS	all	0.774217	0.00637926
kanpig	8x	INS	outside	0.787347	0.00874446
kanpig	8x	INS	within	0.776819	0.00855056
svjedi	32x	TOT	all	0.763286	0.0059151
svjedi	32x	TOT	outside	0.843629	0.00537229
svjedi	32x	TOT	within	0.72063	0.00850728
svjedi	32x	DEL	all	0.874738	0.00620607
svjedi	32x	DEL	outside	0.957638	0.0053631
svjedi	32x	DEL	within	0.83546	0.0106407
svjedi	32x	INS	all	0.685192	0.00784959
svjedi	32x	INS	outside	0.789648	0.0079359
svjedi	32x	INS	within	0.644626	0.0103549
svjedi	16x	TOT	all	0.762768	0.00571866
svjedi	16x	TOT	outside	0.84342	0.00544814
svjedi	16x	TOT	within	0.719811	0.0082289
svjedi	16x	DEL	all	0.874002	0.00579233
svjedi	16x	DEL	outside	0.95771	0.00535881
svjedi	16x	DEL	within	0.834326	0.0100217
svjedi	16x	INS	all	0.684576	0.00759591
svjedi	16x	INS	outside	0.789326	0.00805793
svjedi	16x	INS	within	0.643705	0.00999715
svjedi	8x	TOT	all	0.755745	0.00619098
svjedi	8x	TOT	outside	0.839423	0.00604874
svjedi	8x	TOT	within	0.71124	0.00827539
svjedi	8x	DEL	all	0.866894	0.00636216
svjedi	8x	DEL	outside	0.954429	0.00663842
svjedi	8x	DEL	within	0.825367	0.0101904
svjedi	8x	INS	all	0.677375	0.00773972
svjedi	8x	INS	outside	0.78499	0.00815996
svjedi	8x	INS	within	0.63508	0.00960862
sniffles	32x	TOT	all	0.804334	0.00319845
sniffles	32x	TOT	outside	0.829354	0.00553892
sniffles	32x	TOT	within	0.787642	0.00397771
sniffles	32x	DEL	all	0.905015	0.00372241
sniffles	32x	DEL	outside	0.961347	0.00486839
sniffles	32x	DEL	within	0.879584	0.0062371
sniffles	32x	INS	all	0.733129	0.00431717
sniffles	32x	INS	outside	0.76662	0.00853024
sniffles	32x	INS	within	0.726119	0.00478753
sniffles	16x	TOT	all	0.800125	0.00412064
sniffles	16x	TOT	outside	0.825338	0.00605743
sniffles	16x	TOT	within	0.783266	0.00475902
sniffles	16x	DEL	all	0.898253	0.00463498
sniffles	16x	DEL	outside	0.956375	0.00641641
sniffles	16x	DEL	within	0.872204	0.00591511
sniffles	16x	INS	all	0.730334	0.00517129
sniffles	16x	INS	outside	0.762911	0.00871064
sniffles	16x	INS	within	0.72332	0.00580756
sniffles	8x	TOT	all	0.775801	0.00756966
sniffles	8x	TOT	outside	0.806553	0.00788821
sniffles	8x	TOT	within	0.756762	0.00861847
sniffles	8x	DEL	all	0.870657	0.00887161
sniffles	8x	DEL	outside	0.935312	0.00953141
sniffles	8x	DEL	within	0.841917	0.0104381
sniffles	8x	INS	all	0.708202	0.0072912
sniffles	8x	INS	outside	0.74496	0.0104677
sniffles	8x	INS	within	0.6992	0.00824901
cutesv	32x	TOT	all	0.781158	0.0085321
cutesv	32x	TOT	outside	0.852029	0.005694
cutesv	32x	TOT	within	0.742904	0.0118565
cutesv	32x	DEL	all	0.89069	0.00648413
cutesv	32x	DEL	outside	0.966078	0.00448432
cutesv	32x	DEL	within	0.853674	0.0106069
cutesv	32x	INS	all	0.705204	0.011358
cutesv	32x	INS	outside	0.797734	0.00824895
cutesv	32x	INS	within	0.670932	0.0150026
cutesv	16x	TOT	all	0.766455	0.0080448
cutesv	16x	TOT	outside	0.837862	0.00722813
cutesv	16x	TOT	within	0.727495	0.0109664
cutesv	16x	DEL	all	0.878772	0.00679295
cutesv	16x	DEL	outside	0.956894	0.00720382
cutesv	16x	DEL	within	0.840225	0.0100883
cutesv	16x	INS	all	0.688645	0.0103391
cutesv	16x	INS	outside	0.781244	0.00933884
cutesv	16x	INS	within	0.654228	0.0137545
cutesv	8x	TOT	all	0.728435	0.010491
cutesv	8x	TOT	outside	0.800869	0.0107732
cutesv	8x	TOT	within	0.687861	0.0122167
cutesv	8x	DEL	all	0.843227	0.0101307
cutesv	8x	DEL	outside	0.926408	0.0110469
cutesv	8x	DEL	within	0.801492	0.0125022
cutesv	8x	INS	all	0.649248	0.0122094
cutesv	8x	INS	outside	0.741362	0.0133161
cutesv	8x	INS	within	0.614248	0.0139838
sniffles-discovery	32x	TOT	all	0.80537	0.00310025
sniffles-discovery	32x	TOT	outside	0.828243	0.00538475
sniffles-discovery	32x	TOT	within	0.78984	0.00366279
sniffles-discovery	32x	DEL	all	0.903451	0.00386127
sniffles-discovery	32x	DEL	outside	0.961048	0.00509302
sniffles-discovery	32x	DEL	within	0.878078	0.00630731
sniffles-discovery	32x	INS	all	0.736192	0.00406532
sniffles-discovery	32x	INS	outside	0.765262	0.00829543
sniffles-discovery	32x	INS	within	0.731069	0.00457328

### Sheet: Supplementary Table 3 DS bench
Program	Coverage	GT Concordance	TP-base	TP-comp	FN	FP	Precision	Recall	f1
orig	32x	0.805352	21588.2	19111.1	1312.81	557.745	0.971488	0.942674	0.956859
kanpig	32x	0.85074	20827.9	18905.5	2227.57	505.787	0.973804	0.903371	0.937262
kanpig	16x	0.840585	20881.8	18935.8	2298.09	498.705	0.974197	0.900858	0.936087
kanpig	8x	0.823571	20545.2	18596.8	2627.95	477.136	0.97485	0.88649	0.928559
svjedi	32x	0.763243	21606.7	19060.8	1340.74	621.149	0.968263	0.941539	0.954711
svjedi	16x	0.762726	21700.7	19142.4	1359.91	618.705	0.968509	0.940984	0.954545
svjedi	8x	0.755703	21528.2	18973	1515.82	604.636	0.968939	0.934105	0.951199
sniffles	32x	0.804316	21509	19023.8	1829.17	534.702	0.972513	0.921488	0.94631
sniffles	16x	0.800105	21389.4	18919.5	2014.41	527.591	0.972721	0.91377	0.942317
sniffles	8x	0.775782	20808	18383.2	2508.18	514.25	0.972624	0.892274	0.930705
cutesv	32x	0.781145	20864.3	18365.3	1944.3	506.872	0.973024	0.91465	0.942895
cutesv	16x	0.766442	20714.7	18199.6	2193.64	500.364	0.973117	0.904066	0.937269
cutesv	8x	0.728419	20223.2	17718.9	2666.77	494.091	0.972737	0.883361	0.92584

### Sheet: Supplementary Table 4 DM bench
Program	Coverage	GT Concordance	TP-base	TP-comp	FN	FP	precision	recall	f1
kanpig	32x	0.849293	21571.5	20316.7	1246.02	1022.72	0.951864	0.945392	0.948604
kanpig	16x	0.846181	21611.4	20314.8	1329.84	932.205	0.955944	0.941988	0.948907
kanpig	8x	0.834575	21242.2	19864.5	1680.34	799.591	0.961124	0.926534	0.943498
svjedi	32x	0.554398	22781.7	21367.1	751.106	8809.66	0.707312	0.968049	0.817278
svjedi	16x	0.556625	22819.2	21372.1	795	8628.41	0.711659	0.966277	0.819547
svjedi	8x	0.557212	22465.4	20939.3	980.25	8002.05	0.722789	0.958064	0.823879
sniffles	32x	0.338679	24040.9	22542.8	808.745	28567.4	0.440539	0.967418	0.605217
sniffles	16x	0.340283	23991.7	22514	956.091	28243.8	0.44303	0.961606	0.606429
sniffles	8x	0.331599	23490.5	22060.8	1436.64	27636.5	0.443394	0.942278	0.60286
cutesv	32x	0.341779	22546.3	21116.9	914.553	25862.6	0.448934	0.961029	0.611791
cutesv	16x	0.337044	22407	20966.2	1145.02	25418.7	0.451437	0.951337	0.612137
cutesv	8x	0.321084	21924.5	20474	1588.07	24600	0.453686	0.932455	0.610197

### Sheet: Supplementary Table 5 TM
Genotype Concordance Stratifications: Mean and Standard Deviation of Genotype Concordance of Assembly SVs (50bp - 10kbp) on multi-sample VCF. A total of 47 samples. The aggregated SVTYPE rows are have a value of "TOT" and the aggregated TR rows have a value of 'all'.
Program	Coverage	SV Type	TR	mean	std
kanpig	32x	TOT	all	0.866194	0.0142678
kanpig	32x	TOT	outside	0.877235	0.00707075
kanpig	32x	TOT	within	0.862047	0.0187642
kanpig	32x	DEL	all	0.920345	0.0125011
kanpig	32x	DEL	outside	0.9752	0.00709798
kanpig	32x	DEL	within	0.899239	0.0164458
kanpig	32x	INS	all	0.832048	0.0149012
kanpig	32x	INS	outside	0.832844	0.00789276
kanpig	32x	INS	within	0.840115	0.0197821
kanpig	16x	TOT	all	0.86273	0.0126795
kanpig	16x	TOT	outside	0.870433	0.00534987
kanpig	16x	TOT	within	0.86025	0.0173466
kanpig	16x	DEL	all	0.916136	0.0104923
kanpig	16x	DEL	outside	0.966954	0.00588717
kanpig	16x	DEL	within	0.897657	0.0145409
kanpig	16x	INS	all	0.828801	0.0136427
kanpig	16x	INS	outside	0.826641	0.00626452
kanpig	16x	INS	within	0.838002	0.0186537
kanpig	8x	TOT	all	0.850969	0.0118862
kanpig	8x	TOT	outside	0.857099	0.00508414
kanpig	8x	TOT	within	0.849221	0.0168604
kanpig	8x	DEL	all	0.905279	0.0100911
kanpig	8x	DEL	outside	0.952072	0.00466487
kanpig	8x	DEL	within	0.888741	0.0140266
kanpig	8x	INS	all	0.816025	0.0126986
kanpig	8x	INS	outside	0.813663	0.00702133
kanpig	8x	INS	within	0.825386	0.0182282
svjedi	32x	TOT	all	0.428069	0.0155638
svjedi	32x	TOT	outside	0.470841	0.0156934
svjedi	32x	TOT	within	0.399107	0.0154175
svjedi	32x	DEL	all	0.517852	0.0161299
svjedi	32x	DEL	outside	0.906833	0.0100992
svjedi	32x	DEL	within	0.425243	0.0162804
svjedi	32x	INS	all	0.377772	0.0144018
svjedi	32x	INS	outside	0.371709	0.0151433
svjedi	32x	INS	within	0.38238	0.0150353
svjedi	16x	TOT	all	0.467518	0.0145815
svjedi	16x	TOT	outside	0.49401	0.0131783
svjedi	16x	TOT	within	0.442821	0.0152724
svjedi	16x	DEL	all	0.630383	0.0151475
svjedi	16x	DEL	outside	0.94294	0.00703018
svjedi	16x	DEL	within	0.540083	0.0166677
svjedi	16x	INS	all	0.38953	0.0126866
svjedi	16x	INS	outside	0.39066	0.0130434
svjedi	16x	INS	within	0.392012	0.0134464
svjedi	8x	TOT	all	0.487763	0.0125422
svjedi	8x	TOT	outside	0.538764	0.0125058
svjedi	8x	TOT	within	0.456052	0.013272
svjedi	8x	DEL	all	0.640105	0.0131132
svjedi	8x	DEL	outside	0.94226	0.00737412
svjedi	8x	DEL	within	0.549701	0.0147849
svjedi	8x	INS	all	0.410437	0.010986
svjedi	8x	INS	outside	0.434762	0.0127785
svjedi	8x	INS	within	0.405134	0.011572
sniffles	32x	TOT	all	0.122663	0.00664516
sniffles	32x	TOT	outside	0.15428	0.00698354
sniffles	32x	TOT	within	0.105729	0.00582293
sniffles	32x	DEL	all	0.278676	0.00821813
sniffles	32x	DEL	outside	0.858305	0.0147651
sniffles	32x	DEL	within	0.203287	0.00606752
sniffles	32x	INS	all	0.0848015	0.0046449
sniffles	32x	INS	outside	0.103807	0.00506686
sniffles	32x	INS	within	0.0781999	0.00442421
sniffles	16x	TOT	all	0.129178	0.00698819
sniffles	16x	TOT	outside	0.154833	0.00692411
sniffles	16x	TOT	within	0.112848	0.00637017
sniffles	16x	DEL	all	0.363197	0.00937559
sniffles	16x	DEL	outside	0.894293	0.0123696
sniffles	16x	DEL	within	0.274296	0.00760354
sniffles	16x	INS	all	0.0855603	0.00454671
sniffles	16x	INS	outside	0.103854	0.00505461
sniffles	16x	INS	within	0.079033	0.00433984
sniffles	8x	TOT	all	0.125314	0.00729962
sniffles	8x	TOT	outside	0.151803	0.00693585
sniffles	8x	TOT	within	0.109269	0.00667005
sniffles	8x	DEL	all	0.349325	0.01074
sniffles	8x	DEL	outside	0.873455	0.0135016
sniffles	8x	DEL	within	0.263497	0.00843951
sniffles	8x	INS	all	0.08343	0.00474023
sniffles	8x	INS	outside	0.101685	0.00504128
sniffles	8x	INS	within	0.0769615	0.00457803
cutesv	32x	TOT	all	0.127859	0.00708889
cutesv	32x	TOT	outside	0.159414	0.00740978
cutesv	32x	TOT	within	0.107862	0.00599925
cutesv	32x	DEL	all	0.295572	0.00833302
cutesv	32x	DEL	outside	0.854471	0.013927
cutesv	32x	DEL	within	0.21283	0.00620568
cutesv	32x	INS	all	0.0862121	0.00482228
cutesv	32x	INS	outside	0.108415	0.00538695
cutesv	32x	INS	within	0.0770708	0.00429865
cutesv	16x	TOT	all	0.132119	0.00747409
cutesv	16x	TOT	outside	0.157892	0.00733926
cutesv	16x	TOT	within	0.112851	0.00654218
cutesv	16x	DEL	all	0.378509	0.00924153
cutesv	16x	DEL	outside	0.88883	0.0115736
cutesv	16x	DEL	within	0.28239	0.00774624
cutesv	16x	INS	all	0.0847419	0.00472954
cutesv	16x	INS	outside	0.106651	0.00535264
cutesv	16x	INS	within	0.0756908	0.00416767
cutesv	8x	TOT	all	0.126002	0.00709644
cutesv	8x	TOT	outside	0.15062	0.00665239
cutesv	8x	TOT	within	0.107359	0.00624863
cutesv	8x	DEL	all	0.361877	0.00973182
cutesv	8x	DEL	outside	0.861484	0.0136448
cutesv	8x	DEL	within	0.268343	0.00797293
cutesv	8x	INS	all	0.0805867	0.00440466
cutesv	8x	INS	outside	0.101125	0.00479416
cutesv	8x	INS	within	0.0719609	0.00395411

### Sheet: Supplementary Table 6 Consisten
Genotyper Consistency of three samples' technical replicates on PacBio, ONT R9 and ONT R10 sequencing. The '3x' columns correspond to identical genotypes in all three replicates. The total is across all 80,316 assembly-derived SVs between 50 and 10,000 bp and 'nomiss' are SVs without a missing genotype reported in any of the three replicates. Percents (pct) are consistent SVs divided by the Count…
Program	Subset	Count	pac_r9	pac_r10	r9_r10	3x	correct pac_r9	correct pac_r10	correct r9_r10	correct 3x	3x_pct	correct 3x_pct	pac_r10_pct	correct pac_r10_pct	pac_r9_pct	correct pac_r9_pct	r9_r10_pct	correct r9_r10_pct
kanpig	total	80316	62840	66667	63698	57462	51969	55391	50573	48266	0.715449	0.600951	0.830059	0.689663	0.782409	0.647057	0.793092	0.629675
kanpig	nomiss	77484	60260	64083	61038	54929	51969	55391	50531	48266	0.708908	0.622916	0.827048	0.71487	0.777709	0.670706	0.78775	0.652148
svjedi	total	80316	76086	77047	77124	75015	57511	57513	58542	57080	0.933998	0.710693	0.959298	0.716084	0.947333	0.716059	0.960257	0.728896
svjedi	nomiss	79020	75270	76345	76267	74443	57510	57513	58490	57080	0.942078	0.722349	0.966148	0.727828	0.952544	0.72779	0.965161	0.740192
sniffles	total	80316	68139	69896	70660	64699	46309	47799	46681	44492	0.805556	0.553962	0.870262	0.595137	0.848386	0.576585	0.879775	0.581217
sniffles	nomiss	79667	67832	69594	70249	64473	46303	47790	46635	44492	0.809281	0.558475	0.873561	0.599872	0.851444	0.581207	0.881783	0.585374
cutesv	total	80316	64963	65856	72782	62109	41615	42553	43888	39796	0.773308	0.495493	0.819961	0.52982	0.808843	0.518141	0.906196	0.546442
cutesv	nomiss	79956	64603	65496	72422	61749	41615	42553	43888	39796	0.772287	0.497724	0.819151	0.532205	0.807982	0.520474	0.905773	0.548902
